# Full Mitochondrial Phylogeny of Cutthroat Trout with Comments on Species Delimitation and Taxonomy

**DOI:** 10.1101/2025.09.30.679330

**Authors:** Tanner S. Van Orden, Kevin B. Rogers, Peter Searle, Andrea L. Kokkonen, Dennis K. Shiozawa, R. Paul Evans

**Affiliations:** Department of Biology, Brigham Young University, Provo UT, USA; Aquatic Research Section, Colorado Parks and Wildlife, PO Box 775777, Steamboat Springs, Colorado 80477, USA; Department of Ecology and Evolutionary Biology, Cornell University, Ithaca, NY, USA; Department of Microbiology and Molecular Biology, Brigham Young University, Provo UT, USA

## Abstract

Despite the important role that species concepts and taxonomy play in understanding the evolution of organisms, taxonomists have struggled to describe the relationship between distinct lineages of Cutthroat Trout. This struggle inspired a special workshop at the 2015 annual meeting of the American Fisheries Society that emphasized the need for a revised taxonomy of Cutthroat Trout. To further assess the relationship between different Cutthroat Trout lineages, we sequenced and assembled full mitochondrial genomes from 123 Cutthroat Trout from across their native range. We used maximum likelihood and Bayesian phylogenetic approaches to examine the evolutionary relationships between all named Cutthroat Trout subspecies. Through these analyses, we find 11 lineages of Cutthroat Trout that diverged > 2 million years ago, and at least 13 lineages that diverged > 1 million years ago, highlighting the ancient origin of Cutthroat Trout diversity. Despite the ancient split between many Cutthroat Trout lineages, we do not find that Coastal, Westslope, Lahontan, or Yellowstone Cutthroat Trout are more distinct than other lineages, and as such, we continue to recognize a single Cutthroat Trout species (*Oncorhynchus clarkii*) comprised of twelve distinct subspecies, maintaining consistency with conservation efforts, management plans, ESA-related decisions, while also preserving stability associated with historic nomenclature.
