## Supplementary Table 1 for "Full Mitochondrial Phylogeny of Cutthroat Trout with Comments on Species Delimitation and Taxonomy"

### Sheet: Sheet1
Sample #	Location	Mitochondrial Genome Coverage
Samples sequenced at Novogene USA
130905	Hemlock Creek	17.381
130906	Hemlock Creek	24.2779
91953	Hackleman Creek	29.7308
130929	Lost Creek, OR	31.5564
97768	Cottonwood Creek, OR	20.5679
91109	Indian Creek, NV	24.9044
96517	Doudy Pond	57.884
182066	Baker Lake, NV	89.3217
90741	Sage Creek, NV	40.8888
90414	Coyote Creek, NV	24.5
97748	Segunda Creek, NV	17.847
91161	Mahogany Creek, NV	48.1949
91162	Mahogany Creek, NV	44.4568
91585	Cougar Creek, ID	60.2925
90332	Cougar Creek, ID	34.5451
239021	Black Bear Creek, MT	41.345
239022	McGuire Creek, MT	23.9298
239023	McGuire Creek, MT	24.3366
ET1	Crazy Creek, BC	43.4552
91284	Big Creek, ID	17.4858
90121	McBride Lake	21.7713
90119	McBride Lake	39.534
179703	Woodruff Reservoir	49.4243
97917	Irish Canyon Creek	51.1709
134577	Lost Creek	47.5624
136668	North Fork Horse Creek	38.5095
136780	Glade Creek	36.8774
141843	Forest Creek	45.5157
141946	Sickle Creek	36.8032
90212	Hatchery Creek	27.5333
136684	Dog Creek, ID	37.5911
135528	Yellow Creek	121.418
179631	Raymond Creek	32.3254
239318	Weber River	28.2287
135526	Yellow Creek	98.6758
179602	Daniels Hatchery, WY	33.7747
179702	Woodruff Reservoir	43.9033
1004006	Hendrys Creek, NV	75.6786
181736	Deadman Creek, NV	53.2561
95602	Mountain Dell Reservoir, UT	126.82
95606	Mountain Dell Reservoir, UT	32.15
93973	Wallsburg Creek, UT	86.2717
93975	Main Creek, UT	404.196
179753	Holmon Creek, UT	40.5584
137358	Pole Creek, UT	52.4344
91913	Trout Creek, UT	116.746
134304	Trout Creek, UT	35.7625
94051	Trout Creek, UT	46.1593
1004198	Mill Creek, NV	31.2747
98578	Mill Creek, NV	119.881
181774	Pine Creek, NV	179.361
181752	Hampton Creek, NV	43.3348
135133	Willard Creek, NV	32.7777
1004224	Willard Creek, NV	25.5327
135226	Birch Creek, Utah	87.3937
135227	Birch Creek, Utah	96.1997
92190	Boulder Creek, E Fk, UT	66.1049
134748	Fryingpan River, CO	23.9201
179103	Graneros Creek, CO	49.4243
33654	Augustora Creek, CO	42.7772
134537	Navajo River, CO	25.2017
134688	Little Cabin Creek, CO	25.5373
134387	South Fork Little Snake River, WY	29.1931
134410	West Fork North Elk Creek, CO	53.3545
90714	Peralta Creek, NM	89.3875
90715	Peralta Creek, NM	81.2748
57045	Ventero Creek, CO	53.558
99588	East Pass Creek	20.9078
99839	Little Vermejo, NM	104.314
99844	Little Vermejo, NM	88.9503
99841	Little Vermejo, NM	133.35
179073	Bear Creek, CO	42.2079
98813	Headache Creek, CO	147.704
134518	Cutthroat Creek, CO	26.2086
134453	Roan Creek, CO	62.2496
179085	North Taylor Creek, CO	49.8678
179022	Severy Creek, CO	45.8572
131931	Como Creek, CO	42.8267
180008	Beaver Creek, UT	139.943
180018	Beaver Creek, UT	135.881
180020	Beaver Creek, UT	70.0319
132038	Hayden Creek, S Prong, CO	31.9292
134658	Steelman Creek, CO	30.9337
78265	West Antelope, CO	22.8945
142903	Coon Creek, CO	39.5231
Samples sequenced at University of Oregon
96876	Middle Fork Sheep Creek, UT	554.943
95578	Burnt Fork, UT	33.4717
90678	Figure Eight Lake, UT	42.6558
135186	White River, UT	227.252
132474	Beaver Creek, CO	40.313
