## Supplementary Table 2 for "Full Mitochondrial Phylogeny of Cutthroat Trout with Comments on Species Delimitation and Taxonomy"

### Sheet: Sheet1
Sample #	Location	Mitochondrial Genome Coverage
Samples sequenced first round
LEH-54434	Lehardy Rapids, WY	1815
NAV-61140	Navajo River, CO	3404
CRR-68306	Carr Creek, CO	6868
TRP-79540	Trapper Creek, CO	6227
BEA3-127721	Bear Creek, CO	5702
NLK2-86080	Lake Nanita, CO	6222
JAR-120308	Jaroso Creek, CO	7793
HDC-124638	Headache Creek, CO	5427
Samples sequenced second round
P54451 BTC	Bobtail Creek, CO	15421
P69895 LDG	Lodegrass Creek, WY	16227
P70077 ELK	Elkhorn Creek, WY	17795
P71317 BLH	Black Hollow Creek, CO	15344
P7490 TRC	Trout Creek, CO	12642
P80204 BGB	Big Bend Creek, CO	12774
P84616 BEA2	Bear Creek, CO	15595
P84640 BEA2	Bear Creek, CO	12734
P88204 BLA	Bear Lake, UT	8592
P88218 GLH	Glenwood Hatchery, UT	9184
P93428 ROK	Rock Creek, UT	8108
P93462 GIR	Giraffe Creek, WY	7781
P106390 C	Hayden Creek, S Prong, CO	11415
P106463 H	Tabeguache Creek, CO	10297
P106490 I	Big Red Canyon Creek, CO	12293
P106573 O	West Indian Creek, CO	12306
P106592 P	Osier Creek, CO	6800
P106610 Q	Carnero Creek, NM	7071
P106662 U	Como, Creek, CO	11623
P106910 AI	Boulder Creek, W Fk, UT	6997
P108400 AM	Leandro Creek, NM	10466
P110793 GOA2	Goat Creek, CO	8284
P112700 AU	South Beaver Creek, WY	5755
P112712 AV	Rio Valdez, NM	9301
Museum samples Sequenced third round (2016)
135652 – Jordan 1889 Twin Lakes		14.1
