## Appendix A for "Full Mitochondrial Phylogeny of Cutthroat Trout with Comments on Species Delimitation and Taxonomy"

### Sheet: Sheet1
Accession Number	Haplotype	Location	Drainage	Sequencing Origin	Special Note
OL693876	King Salmon	Fall Creek, OR	Alsea River, OR	Genbank
OK637252	Rainbow	John Day River, OR	John Day River, OR	Genbank
DQ288270	Rainbow	Gulkana River, AK	Copper River, AK	Genbank
OK583899	Rainbow	South Umpqua River, OR	Umpqua River, OR	Genbank
OK328115	Rainbow	Alsea River, OR	Alsea River, OR	Genbank
OK623679	Rainbow	Jenny Creek, OR	Klamath River CA	Genbank
OK623665	Rainbow	John Day, OR	John Day River	Genbank	Listed as a Westslope Cutthroat Trout yet had a Rainbow Trout haplotype
OK623662	Rainbow	Deardorff Creek, OR	John Day River	Genbank	Listed as a Westslope Cutthroat Trout yet had a Rainbow Trout haplotype
130905	Rainbow	Hemlock Creek, WA	Columbia, WA	MLBM	Listed as a Coastal Cutthroat Trout yet had a Rainbow Trout haplotype
130906	Rainbow	Hemlock Creek, WA	Columbia, WA	MLBM	Listed as a Coastal Cutthroat Trout yet had a Rainbow Trout haplotype
MW300334	Gila	Mora Hatchery, NM	Main Diamond Creek, NM	Genbank
MW300336	Gila	Mora Hatchery, NM	Whiskey Creek, NM	Genbank
MW300342	Apache	Alchesay Hatchery, AR	East Fork White River, AR	Genbank
OK336457	Redband	Odell Creek, OR	Deschutes River, OR	Genbank
OL339391	Redband	Williamson River, OR	Klamath River, CA	Genbank
91953	Coastal	Hackleman Creek	Willamette River, OR	MLBM
OL457392	Coastal	Tillamook River, OR	Tillamook Bay, OR	Genbank
OR637299	Coastal	Morrison Creek, BC	Courtenay River, BC	Genbank
NC_066908	Coastal	Potts Creek, OR	Calapooia River, OR	Genbank
OL693868	Coastal	Spencer Creek, OR	Alsea River, OR	Genbank
130929	Coastal	Lost Creek, OR	Lost Creek, OR	MLBM
NC_006897	Lahontan	Pyramid Lake, NV	Pyramid Lake, NV	Genbank
AY886762	Lahontan	Pyramid Lake, NV	Pyramid Lake, NV	Genbank
97768	Lahontan	Cottonwood Creek, OR	Whitehorse Basin, OR	MLBM
OL457427	Lahontan	Willow Creek, OR	Whitehorse Basin, OR	Genbank
OL457422	Lahontan	Little Whitehorse Creek, OR	Whitehorse Basin, OR	Genbank
91109	Lahontan	Indian Creek, NV	Quinn River, NV	MLBM
182066	Lahontan	Baker Lake, NV	Western Bonneville Basin, UT	MLBM
90741	Lahontan	Sage Creek, NV	Quinn River, NV	MLBM
90414	Lahontan	Coyote Creek, NV	Maggie River, NV	MLBM
97748	Lahontan	Segunda Creek, NV	Humboldt River, NV	MLBM
91161	Lahontan	Mahogany Creek, NV	Summit Lake, NV	MLBM
91162	Lahontan	Mahogany Creek, NV	Summit Lake, NV	MLBM
OL457420	Lahontan	Guano Creek, OR	Guano Valley, OR	Genbank
96517	Lahontan	Doudy Pond, UT	Western Bonneville Basin, UT	MLBM
P69895 LDG	Westslope	Lodgegrass Creek, WY	Bighorn River, MT	PM
91585	Westslope	Cougar Creek, ID	North Fork Clearwater River, ID	MLBM
90332	Westslope	Cougar Creek, ID	North Fork Clearwater River, ID	MLBM
239021	Westslope	Black Bear Creek, MT	Flathead River, MT	MLBM
239022	Westslope	McGuire Creek, MT	Kootenay River, MT	MLBM
239023	Westslope	McGuire Creek, MT	Kootenay River, MT	MLBM
ET1	Westslope	Crazy Creek, BC	Fraser River, BC	MLBM
OR637300	Westslope	Girardi Creek, AB	South Saskatchewan River, AB	Genbank
91284	Westslope	Big Creek, ID	Salmon River, ID	MLBM
P93462 GIR	Yellowstone	Giraffe Creek, WY	Bear River, ID	PM
P70077 ELK	Yellowstone	Elkhorn Creek, WY	Bighorn River, MT	PM
LEH-54434	Yellowstone	Lehardy Rapids, WY	Yellowstone River, WY	PM
90121	Yellowstone	McBride Lake, WY	Yellowstone River, WY	MLBM
90119	Yellowstone	McBride Lake, WY	Yellowstone River, WY	MLBM
179703	Yellowstone	Woodruff Reservoir, UT	Bear River, UT	MLBM
97917	Yellowstone	Irish Canyon Creek, WY	Green River, WY	MLBM
134577	Yellowstone	Lost Creek, UT	Sevier River, UT	MLBM
136668	Yellowstone	North Fork Horse Creek, WY	Snake River, WY	MLBM
136780	Yellowstone	Glade Creek, WY	Snake River, WY	MLBM
141843	Yellowstone	Forest Creek, WY	Snake River, WY	MLBM
141946	Yellowstone	Sickle Creek, WY	Snake River, WY	MLBM
90212	Yellowstone	Hatchery Creek, WY	Yellowstone River, WY	MLBM
96876	Yellowstone	Middle Fork Sheep Creek, UT	Green River, WY	MLBM	Listed as Green River Cutthroat Trout, yet had Yellowstone Cutthroat Trout Haplotype. This population has since been restored to Green River Cutthroat Trout
P88204 BLA	Bear River	Bear Lake, UT	Bear Lake, UT	PM
P93428 ROK	Bear River	Rock Creek, UT	Bear River, UT	PM
136684	Bear River	Dog Creek, ID	Teton River, ID	MLBM
135528	Bear River	Yellow Creek, UT	Bear River, UT	MLBM
179631	Bear River	Raymond Creek, UT	Bear River, UT	MLBM
239318	Bear River	Weber River, UT	Great Salt Lake, UT	MLBM
135526	Bear River	Yellow Creek, UT	Bear Lake, UT	MLBM
179602	Bear River	Daniels Hatchery, WY	Bear River, WY	MLBM
179702	Bear River	Woodruff Reservoir, UT	Bear River, UT	MLBM
P88218 GLH	Bonneville	Glenwood Hatchery, UT	Sevier River, UT	PM
1004006	Bonneville	Hendrys Creek, NV	Western Bonneville Basin, UT	MLBM
181736	Bonneville	Deadman Creek, NV	Western Bonneville Basin, UT	MLBM
95602	Bonneville	Mountain Dell Reservoir, UT	Jordon River, UT	MLBM
95606	Bonneville	Mountain Dell Reservoir, UT	Jordon River, UT	MLBM
93973	Bonneville	Wallsburg Creek, UT	Provo River, UT	MLBM
93975	Bonneville	Main Creek, UT	Provo River, UT	MLBM
179753	Bonneville	Holmon Creek, UT	Spanish Fork River, UT	MLBM
137358	Bonneville	Pole Creek, UT	Sevier River, UT	MLBM
91913	Bonneville	Trout Creek, UT	Western Bonneville Basin, UT	MLBM
134304	Bonneville	Trout Creek, UT	Western Bonneville Basin, UT	MLBM	Listed as a Bonneville Cutthroat Trout yet had a Rainbow Trout haplotype
94051	Rainbow	Trout Creek, UT	Western Bonneville Basin, UT	MLBM
1004198	Bonneville	Mill Creek, NV	Western Bonneville Basin, UT	MLBM
98578	Bonneville	Mill Creek, NV	Western Bonneville Basin, UT	MLBM
181774	Bonneville	Pine Creek, NV	Western Bonneville Basin, UT	MLBM
181752	Bonneville	Hampton Creek, NV	Western Bonneville Basin, UT	MLBM
135133	Bonneville	Willard Creek, NV	Western Bonneville Basin, UT	MLBM
1004224	Bonneville	Willard Creek, NV	Western Bonneville Basin, UT	MLBM
135226	Bonneville	Birch Creek, UT	Sevier River, UT	MLBM
135227	Bonneville	Birch Creek, UT	Sevier River, UT	MLBM
TRP-79540	Green River	Trapper Creek, CO	White River, CO	PM
NLK2-86080	Green River	Lake Nanita, CO	Colorado River, CO	PM
P112700 AU	Green River	South Beaver Creek, WY	Green River, WY	PM
P106910 AI	Green River	Boulder Creek, W Fk, UT	Escalante River, UT	PM
92190	Green River	Boulder Creek, E Fk, UT	Escalante River, UT	MLBM
P7490 TRC	Green River	Trout Creek, CO	Yampa River, CO	PM
NAV-61140	Green River	Navajo River, CO	San Jaun River, CO	PM
95578	Green River	Burnt Fork, UT	Green River, WY	MLBM
90578	Green River	Figure Eight Lake, UT	Green River, UT	MLBM
135186	Green River	White River, UT	Price River, UT	MLBM
132474	Green River	Beaver Creek, CO	Yampa River, CO	MLBM
134748	Green River	Fryingpan River, CO	Colorado River, CO	MLBM
179103	Green River	Graneros Creek, CO	Arkansas River, CO	MLBM
33654	Green River	Augustora Creek, CO	San Jaun River, CO	MLBM
134537	Green River	Navajo River, CO	San Jaun River, CO	MLBM
134688	Green River	Little Cabin Creek, CO	Fraser River, CO	MLBM
134387	Green River	South Fork Little Snake River, WY	Yampa River, CO	MLBM
134410	Green River	West Fork North Elk Creek, CO	White River, CO	MLBM
JAR-120308	Rio Grande	Jaroso Creek, CO	Rio Grande River, CO	PM
P112712 AV	Rio Grande	Rio Valdez, NM	Pecos River, NM	PM
P108400 AM	Rio Grande	Leandro Creek	Canadian River, NM	PM
P106610 Q	Rio Grande	Carnero Creek, NM	Rio Grande River, NM	PM
P106592 P	Rio Grande	Osier Creek, CO	Rio Grande River, CO	PM
P106573 O	Rio Grande	West Indian Creek, CO	Rio Grande River, CO	PM
90714	Rio Grande	Peralta Creek, NM	Rio Grande River, NM	MLBM
90715	Rio Grande	Peralta Creek, NM	Rio Grande River, NM	MLBM
57045	Rio Grande	Ventero Creek, CO	Rio Grande River, CO	MLBM
99588	Rio Grande	East Pass Creek	Rio Grande River, CO	MLBM
MW300343	Rio Grande	Rio Bonito, NM	Unknown	Genbank
MW300344	Rio Grande	Rio Bonito, NM	Unknown	Genbank
99839	Rio Grande	Little Vermejo, NM	Canadian River, NM	MLBM
99844	Rio Grande	Little Vermejo, NM	Canadian River, NM	MLBM
99841	Rio Grande	Little Vermejo, NM	Canadian River, NM	MLBM
135655	Yellowfin	Twin Lakes, CO	Arkansas River, CO	PM	Collected by Jordon in 1889
BEA3-127721	Greenback	Bear Creek, CO	Arkansas River, CO	PM
P84616 BEA2	Greenback	Bear Creek, CO	Arkansas River, CO	PM
P84640 BEA2	Greenback	Bear Creek, CO	Arkansas River, CO	PM
P71317 BLH	Greenback	Black Hollow Creek, CO	South Platte River, CO	PM
179073	Greenback	Bear Creek, CO	Arkansas River, CO	MLBM
HDC-124638	San Juan	Headache Creek, CO	San Jaun River, CO	PM
P80204 BGB	San Juan	Big Bend Creek, CO	Animas River, CO	PM
P106463 H	San Juan	Tabeguache Creek, CO	San Miguel River, CO	PM
98813	San Juan	Headache Creek, CO	San Jaun River, CO	MLBM
134518	San Juan	Cutthroat Creek, CO	San Jaun River, CO	MLBM
P106662 U	Uncompahgre	Como Creek, CO	South Platte River, CO	PM
P106390 C	Uncompahgre	Hayden Creek, S Prong, CO	Arkansas River, CO	PM
P110793 GOA2	Uncompahgre	Goat Creek, CO	San Miguel River, CO	PM
P54451 BTC	Uncompahgre	Bobtail Creek, CO	Colorado River, CO	PM
P106490 I	Uncompahgre	Big Red Canyon Creek, CO	San Miguel River, CO	PM
CRR-68306	Uncompahgre	Carr Creek, CO	Colorado River, CO	PM
134453	Uncompahgre	Roan Creek, CO	Colorado River, CO	MLBM
179085	Uncompahgre	North Taylor Creek, CO	Arkansas River, CO	MLBM
179022	Uncompahgre	Severy Creek, CO	Arkansas River, CO	MLBM
131931	Uncompahgre	Como Creek, CO	South Platte River, CO	MLBM
180008	Uncompahgre	Beaver Creek, UT	Dolores River, CO	MLBM
180018	Uncompahgre	Beaver Creek, UT	Dolores River, CO	MLBM
180020	Uncompahgre	Beaver Creek, UT	Dolores River, CO	MLBM
132038	Uncompahgre	Hayden Creek, S Prong, CO	Arkansas River, CO	MLBM
134658	Uncompahgre	Steelman Creek, CO	Colorado River, CO	MLBM
78265	Uncompahgre	West Antelope, CO	Gunnison River, CO	MLBM
142903	Uncompahgre	Coon Creek, CO	Colorado River, CO	MLBM
